# Mode of action of the toxic proline mimic azetidine 2-carboxylic acid in plants

**DOI:** 10.1101/2024.06.10.598327

**Authors:** William Thives Santos, Varun Dwivedi, Ha Ngoc Duong, Madison Miederhoff, Kathryn Vanden Hoek, Ruthie Angelovici, Craig A. Schenck

## Abstract

Plants have an amazing capacity to outcompete neighboring organisms for space and resources. Toxic metabolites are major players in these interactions, which can have a broad range of effectiveness by targeting conserved molecular mechanisms, such as protein biosynthesis. However, lack of knowledge about defensive metabolite pathways, their modes of action, and resistance mechanisms limits our ability to manipulate these pathways for enhanced crop resilience. Nonproteogenic amino acids (NPAAs) are a structurally diverse class of metabolites with a variety of functions but are typically not incorporated during protein biosynthesis. Here, we investigate the mode of action of the NPAA azetidine-2-carboxylic acid (Aze), an analog of the amino acid proline (Pro). Using a combination of plate-based assays, metabolite feeding, metabolomics, and proteomics, we show that Aze inhibits the root growth of Arabidopsis and other plants. Aze-induced growth reduction was restored by supplementing L-, but not D-Pro, and non-targeted proteomics confirms that Aze is misincorporated for Pro during protein biosynthesis, specifically on cytosolically translated proteins. qRT-PCR analysis and free amino acid profiling show that the unfolded protein response is upregulated during Aze treatment implicating protein degradation of misfolded proteins. This study demonstrates the mode of action of Aze in plants and provides a foundation for engineering Aze production and tolerance in crops for enhanced resilience.
