## Supplementary Table 6 for "Mode of action of the toxic proline mimic azetidine 2-carboxylic acid in plants"

### Sheet: Sheet1
Supplementary Table 6 - Primers used in this study
Primer Name	Gene	Use	Sequence (5'-3')
ProDH1-F	At3g30775	genotyping prodh1-4 mutants	CGTGGGTCATGAGCTCTAAAC
ProDH1-R	At3g30775	genotyping prodh1-4 mutants	TAAACGATTGGTCGGTCTTTG
ProDH1-T-DNA		genotyping prodh1-4 mutants	GCGTGGACCGCTTGCTGCAACT
P5CS1-F	At2g39800	genotyping p5cs1-4 mutants	TGAATCCCGACCTGATGCAC
P5CS1-R	At2g39800	genotyping p5cs1-4 mutants	TGACGTACCATTGCTCTGCA
P5CS1-T-DNA		genotyping p5cs1-4 mutants	ATTTTGCCGATTTCGGAAC
AtBiP1/2-F		qRT-PCR	CCACCGGCCCCAAGAG
AtBiP1/2-R		qRT-PCR	GGCGTCCACTTCGAATGTG
AtBiP3-F		qRT-PCR	AACCGCGAGCTTGGAAAAT
AtBiP3-R		qRT-PCR	TCCCCTGGGTGCAGGAA
AtSAND-F		qRT-PCR	AACTCTATGCAGCATTTGATCCACT
AtSAND-R		qRT-PCR	TGATTGCATATCTTTATCGCCATC
