## Supplementary Table 1 for "Mode of action of the toxic proline mimic azetidine 2-carboxylic acid in plants"

### Sheet: Sheet1
Supplemental Table 1 - Free amino acid profiling during Aze treatment in nMol/mg dry weight
Hours of Aze treatment	Ala	Arg	Asn	Asp	Cys	Gln	Glu	Gly	His	Ile	Leu	Lys	Met	Phe	Pro	Ser	Trp	Thr	Tyr	Val	Total
0	205.3 ± 12.8	171.5 ± 7.1	600.4 ± 47.7	340.9 ± 16.8	5.1 ± 0.2	3989.5 ± 181.2	527.0 ± 20.7	1115.3 ± 104.8	37.4 ± 2.5	25.4 ± 2.1	24 ± 1.7	28.8 ± 1.3	5.9 ± 0.3	16.8 ± 0.8	48.6 ± 2.0	569.3 ± 56.5	2.3 ± 0.2	77.9 ± 5.3	9.2 ± 0.8	33.2 ± 1.9	7833.9 ± 402.2
1	219.1 ± 5.3	139.7* ± 5.0	592.0 ± 57.6	215.3* ± 7.5	3.4 ± 0.1	3462.0* ± 70.1	487.5 ± 12.2	1283.6 ± 38.6	33.5 ± 0.5	23.2 ± 0.5	24.1 ± 0.5	24.8 ± 0.3	5.5 ± 0.2	16.5 ± 0.3	31.7* ± 1.7	437.1 ± 6.8	2.7 ± 0.1	72.8 ± 2.7	8.9 ± 0.2	31.1 0.7	7114.3 ± 148.0
2	291.1* ± 22.8	128.0* ± 20.1	574.8 ±88.8	294.7 ± 28.6	4.6 ± 0.4	4090.3 ± 361.8	607.3 ± 47.1	1713.3* ± 109.9	36.6 ± 3.3	27.5 ± 2.5	26.5 ± 2.7	25.5 ± 2.7	6.6 ± 0.7	21.1 ± 2.2	56.0 ± 9.5	549.9 ± 18.4	3.6 ± 0.4	92.0 ± 9.4	10.3 ± 1.0	39.5 ± 3.4	8599.4 ± 680.1
24	366.3* ± 28.3	147.2* ± 8.4	669.1 ± 79.0	191.3* ± 8.9	3.8 ± 0.4	5406.8* ± 310.7	586.1 ± 27.0	2365.2* ± 179.8	54.8* ± 4.1	23.2 ± 1.4	20.4 ± 1.5	22.0 ± 1.8	5.6 ± 0.6	17.4 ± 1.1	47.0 ± 2.9	1029.5* ± 46.3	3.5 ± 0.3	99.8* ± 6.8	7.7 ± 0.8	36.1 ± 2.2	11102.9 ± 596.1
48	290.3* ± 38.7	94.5* ± 25.2	923.6* ± 69.4	234.7* ± 15.5	3.5 ± 0.2	5616.2* ± 890.6	638.9* ± 37.3	1949.7* ± 245.0	45.99 ± 12.9	50.4* ± 12.0	29.6 ± 1.5	42.4 ± 16.3	7.2 ± 0.3	22.1 ± 2.2	59.8 ± 6.0	1138.0* ± 115.6	5.6* ± .7	127.3* ± 3.9	11.8 ± 0.7	39.2 ± 2.9	11432.6 ± 1416.0
Arabidopsis seedlings were grown for 8 days on control media, then moved to 10 μM Aze containing media for 0, 1, 2, 24 and 48 hours. Amino acids were extracted and quantified from total seedlings. Values represent mean ± SEM of 4 biological replicates in nMol/mg dry weight. Stars indicate significant differences between amino acid level at the 0 hour timepoint compared to the other time points P …
